# GIGANTEA recruits deubiquitylases, UBP12 and UBP13, to regulate accumulation of the ZTL photoreceptor complex

**DOI:** 10.1101/611533

**Authors:** Chin-Mei Lee, Man-Wah Li, Ann Feke, Adam M. Saffer, Wei Liu, Joshua M. Gendron

## Abstract

To remain synchronous with the environment, plants constantly survey daily light conditions using an array of photoreceptors and adjust their circadian rhythms accordingly. ZEITLUPE (ZTL), a blue light photoreceptor with E3 ubiquitin ligase activity, communicates end-of-day light conditions to the circadian clock. To function properly, ZTL protein must accumulate but not destabilize target clock transcription factors before dusk, while in the dark ZTL mediates degradation of target proteins. It is not clear how ZTL can accumulate to high levels in the light while its targets remain stable. Two deubiquitylating enzymes, UBIQUITIN-SPECIFIC PROTEASE 12 and UBIQUITIN-SPECIFIC PROTEASE 13 (UBP12 and UBP13), which have opposite genetic and biochemical functions to ZTL, were shown to associate with the ZTL protein complex. Here we demonstrate that the ZTL light-dependent interacting partner, GIGANTEA (GI), recruits UBP12 and UBP13 to the ZTL photoreceptor complex. We show that loss of *UBP12* and *UBP13* reduces ZTL and GI protein levels through a post-transcriptional mechanism. Furthermore, the ZTL target protein TOC1 is unable to accumulate to normal levels in *ubp* mutants, indicating that UBP12 and UBP13 are necessary to stabilize clock transcription factors during the day. Our results demonstrate that the ZTL photoreceptor complex contains both ubiquitin-conjugating and -deconjugating enzymes, and that these two opposing enzyme types are necessary for the complex to properly regulate the circadian clock. This work also shows that deubiquitylating enzymes are a core design element of circadian clocks that is conserved from plants to animals.
