## Supplemental Table 2 for "GIGANTEA recruits deubiquitylases, UBP12 and UBP13, to regulate accumulation of the ZTL photoreceptor complex"

### Sheet: Sheet1
Table S2. List of primers for cloning and qRT-PCR
Primer Description	Sequences
Cloning
pENTR-GI-Fw	CACCATGGCTAGTTCATCTTCATCTGAG
pENTR-GI-Rv	TTATTGGGACAAGGATATAGTACAGC
pENTR-GI-NS-Rv	TTGGGACAAGGATATAGTACAGC
pENTR-UBP12-Fw	CACCATGACTATGATGACTCCGCCTC
pENTR-UBP12-Rv	CTAATTGTATATTTTTACCGGCTTCT
pENTR-UBP12-NS-Rv	ATTGTATATTTTTACCGGCTTCT
pENTR-UBP13-Fw	CACCATGACTATGATGACTCCGCCGCCGCT
pENTR-UBP13-Rv	CTAATTGTATATTTTCACCGGCTTCTC
pENTR-UBP13-NS-Rv	ATTGTATATTTTCACCGGCTTCTC
UBP12-aa52-Rv	AGGAGGATCCTCAGCTGGCTGGTTC
UBP12-aa187-Rv	CCAGTAATCAAGAACCTTACGTACA
UBP12-aa530-Rv	GATTATTTTATCTTTGTCACTTTCTCGGA
UBP13-aa52-Rv	TGGAGGATCCTCGGGTGGTGGA
UBP13-aa187-Rv	CCAATAATCAAGAACTTTACGCACA
UBP13-aa529-Rv	GATTATCTTATCCTTGTCACTTTCCCGA
pENTR-UBP12-aa188-Fw	CACCTCATATGACTCTAAAAAAGAGACTGGTTTTGT
pENTR-UBP13-aa188-Fw	CACCTCATATGACTCAAAAAAAGAGACAGGTTTTGT
UBP12-C208S-SDM-Fw	CTCAAGAACCAAGGTGCAACAAGCTACATGAATTCTC
UBP12-C208S-SDM-Rv	GAGAATTCATGTAGCTTGTTGCACCTTGGTTCTTGAG
KpnI-UBP12-promoter-Fw	GGTACCACCCAATGATAAGTCTTTCTACCTACCCA
XhoI-UBP12-promoter-Rv	CTCGAGTGGCCGGAGAAGGATTAGACGGTGGGAT
qRT-PCR
IPP2(AT3G02780)-Fw	ATTTGCCCATCGTCCTCTGT
IPP2(AT3G02780)-Rv	GAGAAAGCACGAAAATTCGGTAA
CCA1(AT2G46830)-Fw	TCTGTGTCTGACGAGGGTCGAATT
CCA1(AT2G46830)-Rv	ACTTTGCGGCAATACCTCTCTGG
ZTL(AT5G57360)-Fw	GTCAGAATGCATGGGGAAGT
ZTL(AT5G57360)-Rv	CGAGAAGGCTCAACAGAACC
HA-Fw	GGACTACGCTTCTTTGGGTGG
HA-Rv	GGATAGCCCGCATAGTCAGGAAC
YFP-Fw	CTTCAAGGACGACGGCAACTAC
YFP-Rv	TTCAGCTCGATGCGGTTCAC
