## Supplemental Table 3 for "GIGANTEA recruits deubiquitylases, UBP12 and UBP13, to regulate accumulation of the ZTL photoreceptor complex"

### Sheet: Sheet1
Table S3. Results of LS Periodogram analysis of the qRT-PCR data from figure 2 e-h and figure S3.
Analysis of data from figure 2e and figure 2f
Group Label	N		Period	Period Std		Abs Phase To Window	Abs Phase Std		Amplitude	Amplitude Std
Col-0	3		23.96	0.44		0.57	0.84		1.1	0.06
ubp12-1	3		21.87	0.2		21.42	0.48		1.22	0.07
gi-2	3		20.91	0.44		16.94	1.36		0.58	0.12
gi-2/ubp12-1	3		21.76	0		18.72	0.15		0.45	0.1
ubp13-1	3		23.29	0.28		23.01	1.23		1.23	0.08
gi-2/ubp13-1	3		22.66	0.44		22.15	1.06		0.56	0.13
Analysis of data from figure S3
Group Label	N		Period	Period Std		Abs Phase To Window	Abs Phase Std		Amplitude	Amplitude Std
Col-0	3		24.2	0.21		0.13	0.65		1.43	0.17
ubp12-2w	3		20.61	0.62		17.66	2.01		1.06	0.02
gi-2	3		21.29	0.3		15.96	0.82		0.56	0.12
gi-2/ubp12-2w	3		20.72	0.62		17.27	1.64		0.45	0.11
Analysis of data from figure 2g and figure 2h
Group Label	N		Period	Period Std		Abs Phase To Window	Abs Phase Std		Amplitude	Amplitude Std
Col-0	3		24.07	0.13		0.14	0.34		1.37	0.1
ubp12-1	3		22.29	0.31		-0.19	0.81		1.27	0.09
ztl-4	3		26.67	0.78		5.46	1.8		0.65	0.07
ztl-4/ubp12-1	3		24.81	0.15		3.78	0.43		0.72	0.07
ubp13-1	3		24.07	0.05		-0.69	0.07		1.32	0.02
ubp13-1/ztl-4	3		24.31	0.28		3.94	0.86		0.77	0.07
